# Topological Analysis of Differential Effects of Ketamine and Propofol Anesthesia on Brain Dynamics

**DOI:** 10.1101/2020.04.04.025437

**Authors:** Thomas F. Varley, Vanessa Denny, Olaf Sporns, Alice Patania

## Abstract

Research has found that the vividness of conscious experience is related to brain dynamics. Despite both being anesthetics, propofol and ketamine produce different subjective states: we explore the different effects of these two anaesthetics on the structure of dynamic attractors reconstructed from electrophysiological activity recorded from cerebral cortex of two macaques. We used two methods: the first embeds the recordings in a continuous high-dimensional manifold on which we use topological data analysis to infer the presence of higher-order dynamics. The second reconstruction, an ordinal partition network embedding, allows us to create a discrete state-transition network, which is amenable to information-theoretic analysis and contains rich information about state-transition dynamics. We find that the awake condition generally had the “richest” structure, visiting the most states, the presence of pronounced higher-order structures, and the least deterministic dynamics. In contrast, the propofol condition had the most dissimilar dynamics, transitioning to a more impoverished, constrained, low-structure regime. The ketamine condition, interestingly, seemed to combine aspects of both: while it was generally less complex than the awake condition, it remained well above propofol in almost all measures. These results provide provides deeper and more comprehensive insights than what is typically gained by using point-measures of complexity.
