## Supplementary material for "Topological Analysis of Differential Effects of Ketamine and Propofol Anesthesia on Brain Dynamics": scripts and csv files: PHom_results.csv

	max_pers	ncycle	max_ncycles	max_ncycles_thr	npe	condition	monkey	velocity
PF802_Propo_0820_0825	0.4161973447	50	15	0.2492403388	4.6506738179	Propo	Chibi	0.000219583
PF802_Propo_0774_0779	0.2745141685	80	12	0.2380313277	5.540183859	Propo	Chibi	0.0003290323
PF730_Propo_0586_0591	0.391817227	64	12	0.3902023137	5.1721121125	Propo	Chibi	0.0002331387
PF802_Awake_0063_0068	0.3259358779	531	95	0.1982817352	2.2323398791	Awake	Chibi	0.0034998452
PF802_Propo_0746_0751	0.3951228559	93	16	0.3044333756	4.6454106542	Propo	Chibi	0.0003881734
PF731_Awake_0012_0017	0.403622143	312	77	0.1926957667	2.3902207856	Awake	George	0.0019534444
KT810_Ketam_0395_0400	0.5738531724	169	16	0.0115979621	5.4795941416	Ketam	George	0.000781706
PF803_Awake_0029_0034	0.2632463127	286	56	0.1524221897	2.8640929074	Awake	George	0.0013556842
PF802_Propo_0831_0836	0.3953838199	65	12	0.3219069242	4.5880377999	Propo	Chibi	0.0002996852
PF731_Propo_0826_0831	0.3579345345	57	10	0.3484167159	7.3210424067	Propo	George	0.0002327239
PF730_Awake_0100_0105	0.2645934075	481	103	0.1804924905	2.6369898587	Awake	Chibi	0.0024640733
PF731_Propo_0787_0792	0.5475582331	62	9	0.3547533751	6.5508935146	Propo	George	0.0002182501
KT810_Ketam_0415_0420	0.2531076297	165	13	0.0117495386	7.2348396375	Ketam	George	0.0007128492
KT724_Awake_0085_0090	0.1871127784	259	38	0.1270548254	3.2776337172	Awake	George	0.0012056399
PF730_Propo_0600_0605	0.2614149749	62	9	0.0230026599	13.1154453931	Propo	Chibi	0.0002018743
PF731_Propo_0805_0810	0.3121634722	34	6	0.2035698444	40.8502651155	Propo	George	0.0001359373
PF803_Propo_0710_0715	0.4295259342	57	9	0.323499769	6.8936366975	Propo	George	0.0002557671
PF731_Propo_0878_0883	0.4698645473	67	9	0.2273685932	5.0406973651	Propo	George	0.0002180844
KT719_Awake_0380_0385	0.4703775495	506	90	0.1986911595	2.4608902732	Awake	Chibi	0.0027378735
PF802_Awake_0085_0090	0.3680141866	581	141	0.3223019838	2.0287542667	Awake	Chibi	0.0046659575
KT719_Ketam_1020_1025	0.4408595487	180	29	0.1035564765	3.4669146972	Ketam	Chibi	0.0009716917
KT724_Ketam_1390_1395	0.249520421	152	12	0.1823972315	6.3009132043	Ketam	George	0.0010600943
PF731_Propo_0893_0898	0.60028065	64	10	0.1197161227	7.7710134589	Propo	George	0.0003005635
KT813_Ketam_0732_0737	0.5100161806	275	46	0.1010782272	2.8841294325	Ketam	Chibi	0.0013226139
PF730_Propo_0641_0646	0.2458975017	100	13	0.2157886922	7.2394723364	Propo	Chibi	0.0002218151
PF731_Awake_0070_0075	0.4139952883	285	49	0.185281828	2.6385797901	Awake	George	0.0017091787
KT810_Awake_0041_0046	0.2605912238	381	91	0.2018934339	2.4135156024	Awake	George	0.0017827056
KT810_Ketam_0430_0435	0.3545419872	173	13	0.0161687545	8.0570054072	Ketam	George	0.0007585886
KT724_Awake_0139_0144	0.355674684	283	42	0.1657359004	2.629665319	Awake	George	0.0015740074
KT724_Ketam_1443_1448	0.3201172948	168	22	0.2129578888	3.8507903005	Ketam	George	0.0010391048
PF730_Awake_0116_0121	0.3342651576	502	120	0.289064765	2.1101398314	Awake	Chibi	0.0031347192
KT724_Ketam_1415_1420	0.2905982062	131	23	0.2500594556	4.4338722965	Ketam	George	0.0009060281
KT719_Awake_0391_0396	0.4430168718	437	85	0.2551613152	2.165964935	Awake	Chibi	0.0033925668
PF802_Propo_0799_0804	0.3879052997	90	13	0.4024214149	5.4692710334	Propo	Chibi	0.0003296195
PF803_Awake_0015_0020	0.3774486631	394	74	0.3207487762	2.2100784922	Awake	George	0.0026365703
PF730_Propo_0615_0620	0.2578071877	61	10	0.240660876	16.8680010803	Propo	Chibi	0.000219189
KT724_Ketam_1355_1360	0.2955217808	228	21	0.2811665535	4.1831012599	Ketam	George	0.0021144858
PF803_Propo_0696_0701	0.4486813247	33	9	0.2387153059	5.3017862072	Propo	George	0.0001544635
PF803_Awake_0077_0082	0.2949444354	250	54	0.1148902848	3.2427477211	Awake	George	0.0010377491
PF803_Propo_0658_0663	0.4644912705	38	5	0.1107576266	9.0052332561	Propo	George	0.0001724169
KT719_Awake_0418_0423	0.3435801417	534	110	0.2938309908	2.1706961722	Awake	Chibi	0.0030610428
KT813_Ketam_0789_0794	0.3767850623	246	32	0.233491078	2.8834117041	Ketam	Chibi	0.0012051516
KT810_Awake_0019_0024	0.489823401	337	46	0.1491443664	2.7499760516	Awake	George	0.00175694
KT724_Ketam_1430_1435	0.4465204328	122	12	0.1723134965	4.2630861628	Ketam	George	0.0009766171
PF730_Awake_0049_0054	0.3098340407	623	123	0.2238413393	2.2358369176	Awake	Chibi	0.0037315626
KT719_Ketam_1031_1036	0.4154435992	206	22	0.1117976606	3.0580273453	Ketam	Chibi	0.0011100076
PF802_Awake_0107_0112	0.3193224594	588	115	0.2629024386	2.1402706246	Awake	Chibi	0.0039795505
KT724_Ketam_1370_1375	0.4016262367	207	16	0.1271387786	3.7981100868	Ketam	George	0.0019482464
KT810_Ketam_0366_0371	0.5308196396	143	10	0.0150105553	5.9116272291	Ketam	George	0.0006884605
PF803_Propo_0630_0635	0.3892919421	26	7	0.3491840661	9.1829426926	Propo	George	8.70483666669738E-05
KT719_Ketam_0986_0991	0.6657834649	238	24	0.0857335031	3.5234590459	Ketam	Chibi	0.0014361448
KT810_Ketam_0380_0385	0.4459219575	226	21	0.088156864	3.9102113714	Ketam	George	0.0015172435
PF731_Propo_0844_0849	0.5393597782	45	8	0.299996525	24.2168466484	Propo	George	0.0001356486
PF730_Propo_0556_0561	0.2632447332	89	9	0.0179442167	14.6747941873	Propo	Chibi	0.0002481725
PF802_Propo_0735_0740	0.3144581094	76	15	0.2032809854	5.3981584333	Propo	Chibi	0.0003168333
KT813_Ketam_0677_0682	0.4172957689	189	27	0.3244051933	2.8392798568	Ketam	Chibi	0.0011468998
PF803_Propo_0618_0623	0.5797452033	78	8	0.0144862132	8.4729781822	Propo	George	0.0002331436
KT719_Ketam_999_1004	0.5004237369	219	26	0.2759097219	2.7356464281	Ketam	Chibi	0.0014677892
KT813_Awake_0039_0044	0.3184267282	460	98	0.2020507157	2.3033609903	Awake	Chibi	0.0030907043
KT813_Awake_0054_0059	0.2216612101	534	78	0.1754000038	2.489018457	Awake	Chibi	0.0023315638
KT813_Ketam_0699_0704	0.3224114925	221	27	0.1531984508	3.3339036498	Ketam	Chibi	0.0010408565
PF731_Awake_0001_0006	0.361382924	248	34	0.0643766969	3.643293931	Awake	George	0.0009489028
KT719_Ketam_0958_0963	0.339494653	127	24	0.2558000088	3.2445422105	Ketam	Chibi	0.000825825
PF730_Propo_0630_0635	0.3297767378	84	10	0.0305341426	9.581108966	Propo	Chibi	0.0002325706
KT813_Ketam_0811_0816	0.4887594022	188	28	0.111902535	2.7839281321	Ketam	Chibi	0.0011454345
KT813_Ketam_0775_0780	0.2990798131	197	27	0.1092805415	3.4475897252	Ketam	Chibi	0.0010195613
KT813_Awake_0028_0033	0.4265889972	527	89	0.2158365101	2.2347053899	Awake	Chibi	0.0039892811
KT810_Ketam_0450_0455	0.2545240372	183	16	0.024496017	10.0318460337	Ketam	George	0.0007537778
KT719_Ketam_0932_0937	0.3085465506	228	32	0.1444569081	3.453314029	Ketam	Chibi	0.0010137095
KT810_Awake_0001_0006	0.5985624567	395	63	0.2422045767	2.5012882969	Awake	George	0.0019117287
KT724_Awake_0260_0265	0.3745282441	286	49	0.1441507041	2.9932412574	Awake	George	0.0011412733
PF803_Propo_0684_0689	0.6423930079	65	7	0.2192697078	5.3779927565	Propo	George	0.0007304689
